# dadasnake, a Snakemake implementation of DADA2 to process amplicon sequencing data for microbial ecology

**DOI:** 10.1101/2020.05.17.095679

**Authors:** Christina Weiβbecker, Beatrix Schnabel, Anna Heintz-Buschart

**Affiliations:** Helmholtz Centre for Environmental Research GmbH - UFZ, Department of Soil Ecology; German Centre for Integrative Biodiversity Research (iDiv) Halle-Jena-Leipzig, Bioinformatics Unit

**Keywords:** rRNA gene sequence analysis, denoising, exact sequence variants, R, pipeline, microbiome, community structure

## Abstract

**Background:** Amplicon sequencing of phylogenetic marker genes, e.g. 16S, 18S or ITS rRNA sequences, is still the most commonly used method to determine the composition of microbial communities. Microbial ecologists often have expert knowledge on their biological question and data analysis in general, and most research institutes have computational infrastructures to employ the bioinformatics command line tools and workflows for amplicon sequencing analysis, but requirements of bioinformatics skills often limit the efficient and up-to-date use of computational resources.

**Results:** dadasnake wraps pre-processing of sequencing reads, delineation of exact sequence variants using the favorably benchmarked, widely-used the DADA2 algorithm, taxonomic classification and post-processing of the resultant tables, and hand-off in standard formats, into a user-friendly, one-command Snakemake pipeline. The suitability of the provided default configurations is demonstrated using mock-community data from bacteria and archaea, as well as fungi.

**Conclusions:** By use of Snakemake, dadasnake makes efficient use of high-performance computing infrastructures. Easy user configuration guarantees flexibility of all steps, including the processing of data from multiple sequencing platforms. dadasnake facilitates easy installation via conda environments. dadasnake is available at https://github.com/a-h-b/dadasnake.
