## Supplementary Table 1 for "dadasnake, a Snakemake implementation of DADA2 to process amplicon sequencing data for microbial ecology"

### Sheet: Sheet1
top-level parameters	sub-parameters	subsub-parameters	default value	possible values	used in stage	explanation	comments / recommendations
email			""	"" or a valid email address	all	email address for mail notification	keep empty if you don't want emails. Check spelling, it does not test.
sessionName			""	"" or a single word	all	session name	only read, if you're not using the dadasnake wrapper
normalMem			""	"" or a number and a letter	all	size of the RAM of one core of your normal copute nodes (e.g. 8G)	may be fixed during installation, only necessary for cluster submission
bigMem			""	"" or a number and a letter	all	size of the RAM of one core of your high memory copute nodes (e.g. 30G)	may be fixed during installation, only necessary for cluster submission
bigCores			""	"" or a number	all	maximum number of high memory copute nodes to use (e.g. 4)	0 means all nodes have the same (normal) size may be fixed during installation, only necessary for cluster submission
sessionKind			""	a string	all	automatically set by dadasnake wrapper	keep ""
settingsLocked			false	true or false	all	automatically set by dadasnake wrapper	it doesn't matter what you do
big_data			false	true or false	dada, taxonomy, post	whether to use big data settings	set to true, if you have extra high memory nodes and more than 1000 samples
tmp_dir			"/work/$USER/tmp"	any path that you have permissions for writing to	all	directory for temporary, intermediate files that shouldn't be kept	keep this in your /work so you don't need to worry about removing its contents
raw_directory			"/work/$USER"	any one path where you might have your raw data	all	directory with all raw data	you will usually have this somewhere in a project folder
sample_table			"/work/$USER/samples.tsv"	any one location of your samples table	all	path to the samples table	you can keep this in your /work, because the dadasnake will copy it to your output directory
outputdir			"dadasnake_output"	any path that you have permissions for writing to	all	directory where all the output will go	change this; a scratch-type place works best (e.g. subdirectory of /work/$USER), but remember to move to a steady location afterwards; each output directory can hold the results of one completed pipeline run only
do_primers			true	true or false	all	should primers be cut?
do_dada			true	true or false	all	should DADA2 be run?
do_taxonomy			true	true or false	all	should taxonomic classification be done?
do_postprocessing			true	true or false	all	should some more steps be done (e.g. functional annotation)
primers					primers		information on primers
	fwd				primers		information on forward primer
		sequence	GTGYCAGCMGCCGCGGTAA	any sequence of IUPAC DNA code	primers	sequence of forward primer
		name	515F	anything	primers	name of forward primer	for your reference only
	rvs				primers		information on reverse primer
		sequence	GGACTACNVGGGTWTCTAAT	any sequence of IUPAC DNA code	primers	sequence of reverse primer
		name	806R	anything	primers	name of reverse primer	for your reference only
paired			true	true or false	primers and dada	do you want to use paired-end sequencing data?	if true, you have to give r1_file and r2_file in the samples table, if false only r1_file is read (if you want to use only R2 files from a paired-end sequencing run, put their name in the r1_file column)
sequencing_direction			"unknown"	fwd_1, rvs_1 or unknown	primers	fwd_1: fwd primer in read 1; rvs_1: rvs primer in read 1; unknown: you don't know the sequencing direction or the direction is mixed	if you want to run single-end data and don't know the direction, dadasnake will re-orient the primers
primer_cutting					primers		arguments for primer cutting by cutadapt
	overlap		10	1-length of primer	primers	minimum length of detected primer
	count		2	a positive integer	primers	maximum number of primers removed from each end
	filter_if_not_match		any	any or both	primers	reads are discarded if primer is not found on both or any end	any is the more strict setting; not used in single-end mode
	perc_mismatch		0.2	0-1	primers	% mismatch between read and each primer	don't set this to 1
	indels		"--no-indels"	"--no-indels" or ""	primers	whether indels in the primer sequence are allowed
	both_primers_in_read		FALSE	false or true	primers	whether both primers are expected to be in the read	only used in single-end mode
filtering					dada		settings for quality / length filtering; note on terminology: for paired sequencing fwd read refers to reads that had fwd primer or were declared as such (if no primer cutting was done); for single-end workflow, only the fwd setting is used, no matter the sequencing direction
	trunc_length				dada		length to truncate to (shorter reads are discarded)
		fwd	0	a positive integer	dada	length after which fwd read is cut - shorter reads are discarded	0: no truncation by length; if you've cut the primers, this number refers to the length left after primer cutting
		rvs	0	a positive integer	dada	length after which rvs read is cut - shorter reads are discarded	0: no truncation by length; ignored in single-ende mode; if you've cut the primers, this number refers to the length left after primer cutting
	trunc_qual		2	0-40	dada	reads are cut before the first position with this quality
	max_EE				dada		filtering by maximum expected error after truncation: Expected errors are calculated from the nominal definition of the quality score: EE = sum(10^(-Q/10))
		fwd	2	a positive number	dada	After truncation, read pairs with higher than maxEE "expected errors" in fwd read will be discarded	use with trunc_length and/or truncQ; note that low truncQ or high trunc_length make it difficult to reach low maxEE values
		rvs	2	a positive number	dada	After truncation, read pairs with higher than maxEE "expected errors" in rvs read will be discarded	ignored in single-ende mode; use with trunc_length and/or truncQ; note that low truncQ or high trunc_length make it difficult to reach low maxEE values
	minLen				dada		filtering by mimum length
		fwd	20	a positive integer	dada	Remove reads with length less than minLen on fwd read. minLen is enforced after trimming and truncation.	use with truncQ
		rvs	20	a positive integer	dada	Remove reads with length less than minLen on rvs read. minLen is enforced after trimming and truncation.	ignored in single-ende mode; use with truncQ
	maxLen				dada		filtering by maximum length
		fwd	Inf	a positive integer or Inf	dada	Remove reads with length of fwd read greater than maxLen. maxLen is enforced before trimming and truncation.
		rvs	Inf	a positive integer or Inf	dada	Remove reads with length of rvs read greater than maxLen. maxLen is enforced before trimming and truncation.	ignored in single-ende mode
	minQ				dada		filtering by minimum quality after tuncation
		fwd	0	0 or a positive number	dada	read pairs that contain a quality score lower than this in the fwd read after truncation will be discarded	use with trunc_length
		rvs	0	0 or a positive number	dada	read pairs that contain a quality score lower than this in the rvs read after truncation will be discarded	ignored in single-ende mode; use with trunc_length
error_seed			100	any positive integer	dada	seed for error models	keep constant in re-runs
dada					dada		special DADA2 settings - default is good for Illumina
	band_size		16	a positive integer	dada	Banding restricts the net cumulative number of insertion of one sequence relative to the other.	default is good for Illumina; set to 32 for 454 or PacBio
	homopolymer_gap_penalty		NULL	NULL or a negative integer	dada	The cost of gaps in homopolymer regions (>=3 repeated bases). Default is NULL, which causes homopolymer gaps to be treated as normal gaps.	default is good for Illumina; set to -1 for 454
	pool		false	true, false or "pseudo"	dada	Should DADA2 be run per sample (default) or in a pool, or should pseudo-pooling be done?	default is good for Illumina and much more efficient for large data sets; set to true for 454, pacbio and nanopore; set to pseudo for non-huge datasets, if you're interested in rare ASVs.
	omega_A		1e-40	number between 0 and 1	dada	Threshold to start new partition based on abundance in ASV finding.	default is good for Illumina; set lower for 454; according to the DADA2 authors, it's an underused feature - it can also kill your analysis
	priors		""	"" or the absolute path to a fasta file with prior sequence data	dada	You can give DADA2 sequences to look out for in your dataset.	Don't change unless you know what you're doing.
	omega_P		0.0001	number between 0 and 1	dada	Like omega_A, but for sequences matched by priors.	Only does anything, if you gave priors.
	omega_C		1e-40	number between 0 and 1	dada	Threshold to start new partition based on quality in ASV finding.	Don't change unless you know what you're doing.
	selfConsist		false	true or false	dada	Should DADA2 do multiple rounds of ASV inference based on the normal error estimation?	Don't change unless you know what you're doing.
	no_error_assumptions		false	true or false	dada	If you've set selfConsist to true, you can make DADA2 not start from the normal error estimation.	Don't change unless you know what you're doing.
	errorEstimationFunction		loessErrfun	loessErrfun, PacBioErrfun or noqualErrfun	dada	The error estimation method within the DADA2 inference step.	default is good for Illumina; set to PacBioErrfun for pacbio and possibly to noqualErrfun if your hacking data without real quality values
	use_quals		true	true or false	dada	DADA2 can be run without caring about quality.	Don't change unless you know what you're doing.
	gapless		true	true or false	dada	In the pre-screening, Kmers are employed to find gaps.	Don't change unless you know what you're doing - might help with 454 data and the like.
	kdist_cutoff		0.42	a number between 0 and 1	dada	After the pre-screening, sequences of Kmers with this similarity are checked for actual matches.	Don't change unless you know what you're doing.
	match		4	a number	dada	Score for match in Needleman-Wunsch-Alignment (the check for matching sequences).	Don't change unless you know what you're doing.
	mismatch		-5	a number	dada	Penaltiy for mismatch in Needleman-Wunsch-Alignment (the check for matching sequences).	Don't change unless you know what you're doing.
	gap_penalty		-8	a number	dada	Penaltiy for gaps in Needleman-Wunsch-Alignment (the check for matching sequences), unless the gaps are part of homopolymers - these are handled separately, see above.	Don't change unless you know what you're doing.
pair_merging					dada		settings for merging of read pairs
	min_overlap		12	a positive integer	dada	The minimum length of the overlap required for merging the forward and reverse reads.	ignored in single-ende mode
	max_mismatch		0	0 or a positive integer	dada	The maximum mismatches allowed in the overlap region.	ignored in single-ende mode
	just_concatenate		false	true or false	dada	whether reads should be concatenated rather than overlapped	ignored in single-ende mode; If TRUE, the forward and reverse-complemented reverse read are concatenated rather than merged, with a NNNNNNNNNN (10 Ns) spacer inserted between them.
	trim_overhang		true	true or false	dada	whether overhangs should be trimmed off after merging	ignored in single-ende mode; usually, overhangs should have been removed with the primer cutting step
chimeras					dada		settings for chimera removal
	remove		true	true or false	dada	whether chimeras should be removed
	method		consensus	consensus, pooled or per-sample	dada	how chimeras are detected	consensus: samples are checked individually and sequences are removed by consensus; pooled: the samples are pooled and chimeras are inferred from pool; samples are checked individually and sequence counts of chimeras are set to 0 in individual samples
	minFoldParentOverAbundance		2	a number > 1	dada	how overabundant do parents have to be to consider a read chimeric?	Should be higher for long amplicons (e.g. pacbio 3.5)
	minParentAbundance		8	a number > 1	dada	how abundant do parents have to be to consider a read chimeric?	Don't change unless you know what you're doing.
	allowOneOff		false	true or false	dada	should sequences with a mismatch be flagged as potential chimera?	Don't change unless you know what you're doing.
	minOneOffParentDistance		4	a number > 1	dada	if flagging sequences with one mismatch as potential one-off parents, how many mismatches are needed	Don't change unless you know what you're doing.
	maxShift		16	a number	dada	maximum shift when aligning to potential parents	Don't change unless you know what you're doing.
taxonomy					taxonomy		settings for taxonomic annotation
	dada				taxonomy		settings for DECIPHER
		do	false	true or false	taxonomy	whether the DADA2 implementation of the bayesian classifier should be used for taxonomic annotation	the DADA2 implementation may work less well than the mothur classifier, and it may be slower; you can run either the DADA classifier or mothur (not both)
		post_ITSx	false	true or false	taxonomy	whether the DADA2 implementation of the bayesian classifier should be run before or after ITSx	if you set this to true, you also have to set ITSx[do] to true; the DB isn't cut to a specific ITS region
		db_path	"../DBs/DADA2"		taxonomy	directory where the database sits	change when setting up dadasnake on a new system
		refFasta	"silva_nr99_v138_train_set.fa.gz"		taxonomy	decipher database name
		minBoot	50	1-100	taxonomy	threshold for classification	see the DADA2 implementation of the bayesian classifier documentation for details
		tryRC	false	true or false	taxonomy	if your reads are in the direction of the database (false), or reverse complement or you don't know (true)	true takes longer than false
		seed	100	a positive integer	taxonomy	seed for the DADA2 implementation of the bayesian classifier	keep constant in re-runs
		look_for_species	false	true or false	taxonomy	whether you want to run a species-level annotation after the DADA2 implementation of the bayesian classifier	species is an overkill for 16S data; if you set this, you need to have a specialised database (currently available for 16S silva 132)
		spec_db	"../DBs/DADA2/silva_species_assignment_v138.fa.gz"		taxonomy	a DADA2-formatted species assignment database with path	change when setting up dadasnake on a new system
	decipher				taxonomy		settings for DECIPHER
		do	false	true or false	taxonomy	whether DECIPHER should be used for taxonomic annotation	DECIPHER can work better than the mothur classifier, but it is slower and we don't have many databases for this software; you can run both DECIPHER and mothur (in parallel)
		post_ITSx	false	true or false	taxonomy	whether DECIPHER should be run before or after ITSx	if you set this to true, you also have to set ITSx[do] to true; the DB isn't cut to a specific ITS region
		db_path	"../DBs/decipher"		taxonomy	directory where the database sits	change when setting up dadasnake on a new system
		tax_db	"SILVA_SSU_r138_2019.RData"		taxonomy	decipher database name
		threshold	60	1-100	taxonomy	threshold for classification	see DECIPHER documentation for details
		strand	bottom	bottom, top or both	taxonomy	if your reads are in the direction of the database (top), reverse complement (bottom) or you don't know (both)	both takes roughly twice as long as the others
		bootstraps	100	a positive integer	taxonomy	number of bootstraps
		seed	100	a positive integer	taxonomy	seed for DECIPHER run	keep constant in re-runs
		look_for_species	false	true or false	taxonomy	whether you want to run a species-level annotation after DECIPHER	species is an overkill for 16S data; if you set this, you need to have a specialised database (currently available for 16S silva 132)
		spec_db	"../DBs/DADA2/silva_species_assignment_v138.fa.gz"		taxonomy	a DADA2-formatted species assignment database with path	change when setting up dadasnake on a new system
	mothur				taxonomy		settings for Bayesian classifier (mothur implementation)
		do	true	true or false	taxonomy	whether mothur's classify.seqs should be used for taxonomix annotation	we have more and more specific databases for mothur (and can make new ones), it's faster than DECIPHER, but potentially less correct; you can run both mothur and DECIPHER (in parallel)
		post_ITSx	false	true or false	taxonomy	whether mothur's classify.seqs should be run before or after ITSx	if you set this to true, you also have to set ITSx[do] to true; use an ITSx-cut database if run afterwards
		db_path	"../DBs/mothur"		taxonomy	directory where the database sits	change when setting up dadasnake on a new system
		tax_db	"SILVA_138_SSURef_NR99_prok.515F.806R"		taxonomy	the beginning of the filename of a mothur-formatted database	don't add .taxonomy or .fasta
		cutoff	60	1-100	taxonomy	cut-off for classification
blast					taxonomy
	do	FALSE		true or false	taxonomy	whether blast should be run
	db_path	"../DBs/blast"			taxonomy	path to blast database
	tax_db	nt			taxonomy	name (without suffix) of blast database
	e_val	0.01			taxonomy	e-value for blast
	tax2id	""		"tax2id table or "none"	taxonomy	whether taxonomic data is available in a tax2id table	this also assumes there is a taxdb file in the db_path; you don't need it, if you have a blast5 database
	all	FALSE			taxonomy	whether blastn should also be run on sequences that have been classified already	default means blast for run only on non-assigned sequences
ITSx					taxonomy		settings for ITSx
	do		false	true or false	taxonomy	whether ITSx should be run	only makes sense for analyses targetting an ITS region
	min_regions		1	2020-04-01	taxonomy	minimum number of detected regions	counting includes SSU, LSU and 5.8 next to the ITS regions
	region		ITS2	ITS1 or ITS2	taxonomy	which region to extract
	e_val		1e-05	0-1	taxonomy	e-value for ITS detection
hand_off					dada, taxonomy, postprocessing		settings deciding if additional formats should be given
	biom		true	true or false	dada, taxonomy	whether a biome format output should be written	biome contains OTU table or OTU table and taxonomy (if taxonomy was run); biome table is never filtered
	phyloseq		false	true or false	taxonomy, postprocessing	whether a phyloseq object should be returned	contains OTU table and taxonomy and tree (if each was run; if tree is run on pruned OTU table, phyloseq object contains filtered dataset)
final_table_filtering					postprocessing		settings for filtering the final OTU table (before postprocessing, if postprocessing is done)
	do		true	true or false	postprocessing	whether a filtered version of the OTU table and sequences should be made and used for the post-processing steps
	keep_target_taxa		"."	"." or a regular expression for taxa to keep, e.g. "Bacteria"	postprocessing	pattern to look for in the taxstrings	done based on mothur and DECIPHER result; "." means all are kept; both taxstrings are searched, if both classifiers were used
	target_min_length		1		postprocessing	minimal length sequence	doesn't care for ITSx results
	target_max_length		10000		postprocessing	maximum length of sequence	doesn't care for ITSx results
postprocessing					postprocessing		settings for postprocessinf
	funguild				postprocessing		settings for funguild
		do	false	true or false	postprocessing	whether funguild should be run
		funguild_db	"../DBs/functions/funguild_db.json"		postprocessing	path to funguild DB	change when setting up dadasnake on a new system
		classifier	mothur	mothur or decipher, depending on what was used	postprocessing	which classifier to use	can only be one
	treeing			true or false	postprocessing
		do	true		postprocessing	whether a phylogenetic tree should be made
		fasttreeMP	""		postprocessing	path to fasttreeMP executable	change when setting up dadasnake on a new system
	rarefaction_curve		true	true or false	postprocessing	whether a rarefaction curve should be made
