## Supplementary Table 2 for "dadasnake, a Snakemake implementation of DADA2 to process amplicon sequencing data for microbial ecology"

### Sheet: Sheet1
directory	filename	conditional on	wildcards	file type	explanation
	full.config.yaml			YAML	all settings
	dada.done			empty	indicator that the DADA2 part of the workflow has finished
	taxonomy.done			empty	indicator that the taxonomic part of the workflow has finished
	postprocessing.done			empty	indicator that the post-DADA2 part of the workflow has finished
	workflow.done			empty	indicator that the whole workflow has been executed
	report.html	-r flag		HTML	report with all environments and steps + links to results
job.errs.outs	<VARIOUS>	-c flag		text	standard error and out records of all jobs, when dadasnake is submitted to a cluster + e.g mothur logfile; files are only moved here after the workflow finished successfully
logs	<RULE>.log		RULE|STEP=one file per step that is done only once	text	log files, usually capturing most standard output and errors of all steps
logs	<RULE|STEP>.<RUN>.log		RUN=one file per run, for run-wise steps	text	log files, usually capturing most standard output and errors of all steps
logs	<RULE|STEP>.<RUN>.<SAMPLE|LIBRARY>.log		SAMPLE|LIBRARY=one file per sample or library for steps that use each input separately	text	log files, usually capturing most standard output and errors of all steps
tmp					usually empty after run, can be outside the directory
preprocessing/<RUN>	<SAMPLE>.fwd.fastq		SAMPLE,RUN=one file per sample per run	FASTA	sequences of the read with the fwd-primer (primer cut or not, depending on settings)
preprocessing/<RUN>	<SAMPLE>.rvs.fastq	paired sequences	SAMPLE,RUN=one file per sample per run	FASTA	sequences of the read with thervs-primer (primer cut or not, depending on settings)
filtered/<RUN>	<SAMPLE>.fwd.fastq.gz	dada step	SAMPLE,RUN=one file per sample per run	gzipped fastq	quality-filtered sequences of the read with the fwd-primer
filtered/<RUN>	<SAMPLE>.rvs.fastq.gz	dada step, paired sequences	SAMPLE,RUN=one file per sample per run	gzipped fastq	quality-filtered sequences of the read with the rvs-primer
errors	models.<RUN>.fwd.RDS	dada step	RUN=one file per run	R object RDS	DADA2 error model for forward reads in a run
errors	models.<RUN>.rvs.RDS	dada step, paired sequences	RUN=one file per run	R object RDS	DADA2 error model for reverse reads in a run
merged	dada_merged.<RUN>.RDS	dada step	RUN=one file per run	R object RDS	DADA2 list of ASVs per run
merged/<RUN>	<SAMPLE>.RDS	dada step	SAMPLE,RUN=one file per sample per run	R object RDS	DADA2 object of merged ASVs per sample
sequenceTables	all.seqs.fasta	dada step		FASTA	sequences of ASVs
sequenceTables	all.seqTab.biom	dada step, biom hand-off		BIOM text file	table with ASVs, incl. read numbers per ASV per sample, sequences, potentially taxonomy
sequenceTables	all.seqTab.originalFormat.RDS	dada step		R object RDS	DADA2 object with ASVs, incl. read numbers per ASV per sample, sequences - wide format
sequenceTables	all.seqTab.RDS	dada step		R object RDS	table with ASVs, incl. read numbers per ASV per sample, sequences, chimeras are potentially removed - long format
sequenceTables	all.seqTab.tax.RDS	taxonomy step		R object RDS	table with ASVs, incl. read numbers per ASV per sample, sequences, chimeras are potentially removed, taxonomy - long format
sequenceTables	all.seqTab.tax.tsv	taxonomy step		tab-separated text	table with ASVs, incl. read numbers per ASV per sample, sequences, chimeras are potentially removed, taxonomy - long format
sequenceTables	all.seqTab.tsv	dada step		tab-separated text	table with ASVs, incl. read numbers per ASV per sample, sequences, chimeras are potentially removed - long format
sequenceTables	ITSx_out	ITSx		directory	see ITSx documentation
sequenceTables	ITSx.seqs.fasta	ITSx		FASTA	sequences of ASVs containing ITS region of interest
sequenceTables	<SEQS>.wang.flip.accnos	dada step, taxonomy step, mothur	SEQ can be all.seqs or an ITSx output	text	mothur output
sequenceTables	<SEQS>.wang.tax.summary	dada step, taxonomy step, mothur		text	mothur output
sequenceTables	pre_chimera.seqs.fasta	dada step, chimera removal		FASTA	sequences of ASVs, including chimera
sequenceTables	pre_chimera.seqTab.RDS	dada step, chimera removal		R object RDS	table with ASVs, incl. read numbers per ASV per sample, sequences, chimeras are still present - long format
sequenceTables	pre_chimera.seqTab.tsv	dada step, chimera removal		tab-separated text	table with ASVs, incl. read numbers per ASV per sample, sequences, chimeras are still present - long format
sequenceTables	seqTab.<RUN>.RDS	dada step	RUN=one file per run	R object RDS	DADA2 object with ASVs per run, incl. read numbers per ASV per sample, sequences - wide format
sequenceTables	seqTab.<RUN>.tsv	dada step	RUN=one file per run	tab-separated text	table with ASVs per run, incl. read numbers per ASV per sample, sequences - wide format
sequenceTables	tax.mothur.tsv	dada step, taxonomy step, mothur		tab-separated text	mothur output
post	filtered.seqs.fasta	postprocessing, filtering of final table		FASTA	sequences of final set of ASVs
post	filtered.seqTab.guilds.tsv	postprocessing, filtering of final table, funguild		tab-separated text	table with final set of ASVs, incl. read numbers per ASV per sample, sequences, taxonomy, funGuild results
post	filtered.seqTab.phyloseq.RDS	postprocessing, filtering of final table, hand-off to phyloseq		R object RDS	table with final set of ASVs, incl. read numbers per ASV per sample, sequences, potentially taxonomy, potentially tree
post	filtered.seqTab.RDS	postprocessing, filtering of final table		R object RDS	table with final set of ASVs, incl. read numbers per ASV per sample, sequences, potentially taxonomy
post	filtered.seqTab.tsv	postprocessing, filtering of final table		tab-separated text	table with final set of ASVs, incl. read numbers per ASV per sample, sequences, potentially taxonomy
post	all.seqTab.guilds.tsv	postprocessing, funguild		tab-separated text	table with ASVs, incl. read numbers per ASV per sample, sequences, taxonomy, funGuild results
post	filtered.seqs.multi.fasta	postprocessing, filtering of final table, treeing		multple alignment FASTA	aligned sequences of final set of ASVs
post	all.seqs.multi.fasta	postprocessing, treeing		multple alignment FASTA	aligned sequences of ASVs
post	tree.newick	postprocessing, treeing		newick formatted text	tree reconstructed from ASV sequences
stats	error_models.<RUN>.fwd.pdf	dada step	RUN=one file per run	PDF	graphical representation of the DADA2 error models for the fwd reads per run
stats	error_models.<RUN>.rvs.pdf	dada step, paired sequencing	RUN=one file per run	PDF	graphical representation of the DADA2 error models for the rvs reads per run
stats	QC_1.<RUN>.fwd.pdf		RUN=one file per run	PDF	graphical representation of the fwd reads per run
stats	QC_1.<RUN>.rvs.pdf	paired sequencing	RUN=one file per run	PDF	graphical representation of the rvs reads per run
stats	QC_filtered.<RUN>.fwd.pdf		RUN=one file per run	PDF	graphical representation of the fwd reads after quality filtering per run
stats	QC_filtered.<RUN>.rvs.pdf	paired sequencing	RUN=one file per run	PDF	graphical representation of the rvs reads after quality filtering per run
stats	rarefaction_curves.pdf	dada step, post processing: rarefaction curves		PDF	rarefaction curves; note: DADA2 rarefaction curves tend to be flatter than curves from samples that don't discard any reads
reporting	sample_table.tsv			tab-separated text	table with all library names, sample names, and runs
reporting	readNumbers.tsv			tab-separated text	sample table + number of reads in each library
reporting	primerNumbers_perLibrary.tsv			tab-separated text	sample table + number of reads in each library + numbers of reads left after primer detection in each library
reporting	primerNumbers_perSample.tsv			tab-separated text	sample table + number of reads in each sample + numbers of reads left after primer detection in each sample
reporting	filteredNumbers_perLibrary.tsv	dada step		tab-separated text	sample table + number of reads in each library + numbers of reads left after primer detection in each library + numbers of reads left after quality filtering
reporting	filteredNumbers_perSample.tsv	dada step		tab-separated text	sample table + number of reads in each sample + numbers of reads left after primer detection in each sample + numbers of reads left after quality filtering
reporting	mergedNumbers_perLibrary.tsv	dada step		tab-separated text	sample table + number of reads in each library + numbers of reads left after primer detection in each library + numbers of reads left after quality filtering + numbers of reads left after read merging
reporting	mergedNumbers_perSample.tsv	dada step		tab-separated text	sample table + number of reads in each sample + numbers of reads left after primer detection in each sample + numbers of reads left after quality filtering + numbers of reads left after read merging
reporting	finalNumbers_perSample.tsv	dada step		tab-separated text	sample table + number of reads in each sample + numbers of reads left after primer detection in each sample + numbers of reads left after quality filtering + numbers of reads left after read merging + numbers of reads after merging all tables
reporting	post_finalNumbers_perSample.tsv	postprocessing, filtering of final table		tab-separated text	sample table + number of reads in each sample + numbers of reads left after primer detection in each sample + numbers of reads left after quality filtering + numbers of reads left after read merging + numbers of reads after merging all tables + numbers of reads per sampl after filtering
biom_hand-off.log
copying.run1.SRR1770911.log
copying.run1.SRR1770913.log
copying.run1.SRR1770914.log
copying.run1.SRR1770915.log
copying.run1.SRR1770916.log
copying.run1.SRR1770917.log
copying.run1.SRR1770918.log
copying.run1.SRR1770919.log
copying.run1.SRR1770920.log
copying.run1.SRR1770921.log
copying.run1.SRR1770922.log
copying.run1.SRR1770923.log
copying.run1.SRR1770924.log
copying.run1.SRR1770925.log
copying.run1.SRR1770927.log
copying.run1.SRR1770928.log
copying.run1.SRR1770929.log
copying.run1.SRR1770930.log
copying.run1.SRR1770931.log
copying.run1.SRR1770932.log
copying.run1.SRR1770933.log
copying.run1.SRR1770934.log
copying.run1.SRR1770935.log
copying.run1.SRR1770936.log
copying.run1.SRR1770937.log
copying.run1.SRR1770938.log
copying.run1.SRR1770939.log
copying.run1.SRR1770940.log
copying.run1.SRR1770941.log
copying.run1.SRR1770942.log
copying.run1.SRR1770943.log
copying.run1.SRR1770944.log
copying.run1.SRR1770945.log
copying.run1.SRR1770946.log
copying.run1.SRR1770947.log
copying.run1.SRR1770948.log
copying.run1.SRR1770949.log
copying.run1.SRR1770950.log
copying.run1.SRR1770951.log
copying.run1.SRR1770952.log
copying.run1.SRR1770953.log
copying.run1.SRR1770954.log
copying.run1.SRR1770955.log
copying.run1.SRR1770956.log
copying.run1.SRR1770957.log
copying.run1.SRR1770958.log
copying.run1.SRR1770959.log
copying.run1.SRR1770960.log
copying.run1.SRR1770961.log
copying.run1.SRR1770962.log
copying.run1.SRR1770963.log
copying.run1.SRR1770964.log
copying.run1.SRR1770965.log
copying.run1.SRR1770966.log
copying.run1.SRR1770967.log
copying.run1.SRR1770968.log
copying.run1.SRR1770969.log
copying.run1.SRR1770970.log
copying.run1.SRR1770971.log
copying.run1.SRR1770972.log
copying.run1.SRR1770973.log
copying.run1.SRR1770974.log
copying.run1.SRR1770975.log
copying.run1.SRR1770976.log
copying.run1.SRR1770977.log
copying.run1.SRR1770978.log
copying.run1.SRR1770979.log
copying.run1.SRR1770980.log
copying.run1.SRR1770981.log
copying.run1.SRR1770982.log
copying.run1.SRR1770983.log
copying.run1.SRR1770984.log
copying.run1.SRR1770985.log
copying.run1.SRR1770986.log
copying.run1.SRR1770987.log
copying.run1.SRR1770988.log
copying.run1.SRR1770989.log
copying.run1.SRR1770990.log
copying.run1.SRR1770991.log
copying.run1.SRR1770992.log
copying.run1.SRR1770993.log
copying.run1.SRR1770994.log
copying.run1.SRR1770996.log
copying.run1.SRR1770997.log
copying.run1.SRR1770998.log
copying.run1.SRR1770999.log
copying.run1.SRR1771000.log
copying.run1.SRR1771001.log
copying.run1.SRR1771002.log
copying.run1.SRR1771004.log
copying.run1.SRR1771005.log
copying.run1.SRR1771006.log
copying.run1.SRR1771008.log
copying.run1.SRR1771010.log
copying.run1.SRR1771011.log
copying.run1.SRR1771012.log
copying.run1.SRR1771013.log
copying.run1.SRR1771014.log
copying.run1.SRR1771015.log
copying.run1.SRR1771016.log
copying.run1.SRR1771017.log
copying.run1.SRR1771019.log
copying.run1.SRR1771020.log
copying.run1.SRR1771021.log
copying.run1.SRR1771022.log
copying.run1.SRR1771023.log
copying.run1.SRR1771024.log
copying.run1.SRR1771025.log
copying.run1.SRR1771026.log
copying.run1.SRR1771027.log
copying.run1.SRR1771028.log
copying.run1.SRR1771029.log
copying.run1.SRR1771030.log
copying.run1.SRR1771031.log
copying.run1.SRR1771032.log
copying.run1.SRR1771033.log
copying.run1.SRR1771034.log
copying.run1.SRR1771036.log
copying.run1.SRR1771037.log
copying.run1.SRR1771038.log
copying.run1.SRR1771039.log
copying.run1.SRR1771040.log
copying.run1.SRR1771041.log
copying.run1.SRR1771042.log
copying.run1.SRR1771043.log
copying.run1.SRR1771044.log
copying.run1.SRR1771045.log
copying.run1.SRR1771046.log
copying.run1.SRR1771047.log
copying.run1.SRR1771048.log
copying.run1.SRR1771049.log
copying.run1.SRR1771050.log
copying.run1.SRR1771051.log
copying.run1.SRR1771052.log
copying.run1.SRR1771053.log
copying.run1.SRR1771054.log
copying.run1.SRR1771055.log
copying.run1.SRR1771056.log
copying.run1.SRR1771057.log
copying.run1.SRR1771058.log
copying.run1.SRR1771059.log
copying.run1.SRR1771060.log
copying.run1.SRR1771061.log
copying.run1.SRR1771062.log
copying.run1.SRR1771063.log
copying.run1.SRR1771064.log
copying.run1.SRR1771066.log
copying.run1.SRR1771068.log
copying.run1.SRR1771069.log
copying.run1.SRR1771070.log
copying.run1.SRR1771071.log
copying.run1.SRR1771072.log
copying.run1.SRR1771073.log
copying.run1.SRR1771074.log
copying.run1.SRR1771075.log
copying.run1.SRR1771076.log
copying.run1.SRR1771077.log
copying.run1.SRR1771078.log
copying.run1.SRR1771079.log
copying.run1.SRR1771080.log
copying.run1.SRR1771081.log
copying.run1.SRR1771082.log
copying.run1.SRR1771083.log
copying.run1.SRR1771084.log
copying.run1.SRR1771085.log
copying.run1.SRR1771086.log
copying.run1.SRR1771087.log
copying.run1.SRR1771088.log
copying.run1.SRR1771090.log
copying.run1.SRR1771091.log
copying.run1.SRR1771092.log
copying.run1.SRR1771093.log
copying.run1.SRR1771094.log
copying.run1.SRR1771095.log
copying.run1.SRR1771096.log
copying.run1.SRR1771097.log
copying.run1.SRR1771098.log
copying.run1.SRR1771099.log
copying.run1.SRR1771181.log
copying.run1.SRR1771182.log
copying.run1.SRR1771183.log
copying.run1.SRR1771184.log
copying.run1.SRR1771185.log
copying.run1.SRR1771186.log
copying.run1.SRR1771187.log
copying.run1.SRR1771188.log
copying.run1.SRR1771189.log
copying.run1.SRR1771190.log
copying.run1.SRR1771191.log
copying.run1.SRR1771192.log
copying.run1.SRR1771193.log
copying.run1.SRR1771194.log
copying.run1.SRR1771195.log
copying.run1.SRR1771196.log
copying.run1.SRR1771197.log
copying.run1.SRR1771198.log
copying.run1.SRR1771199.log
copying.run1.SRR1771200.log
copying.run1.SRR1771201.log
copying.run1.SRR1771202.log
copying.run1.SRR1771203.log
copying.run1.SRR1771204.log
copying.run1.SRR1771205.log
copying.run1.SRR1771206.log
copying.run1.SRR1771207.log
copying.run1.SRR1771208.log
copying.run1.SRR1771209.log
copying.run1.SRR1771210.log
copying.run1.SRR1771211.log
copying.run1.SRR1771212.log
copying.run1.SRR1771213.log
copying.run1.SRR1771214.log
copying.run1.SRR1771215.log
copying.run1.SRR1771216.log
copying.run1.SRR1771217.log
copying.run1.SRR1771218.log
copying.run1.SRR1771219.log
copying.run1.SRR1771220.log
copying.run1.SRR1771221.log
copying.run1.SRR1771222.log
copying.run1.SRR1771223.log
copying.run1.SRR1771224.log
copying.run1.SRR1771225.log
copying.run1.SRR1771226.log
copying.run1.SRR1771227.log
copying.run1.SRR1771228.log
copying.run1.SRR1771229.log
copying.run1.SRR1771230.log
copying.run1.SRR1771231.log
copying.run1.SRR1771232.log
copying.run1.SRR1771233.log
copying.run1.SRR1771234.log
copying.run1.SRR1771235.log
copying.run1.SRR1771236.log
copying.run1.SRR1771237.log
copying.run1.SRR1771238.log
copying.run1.SRR1771239.log
copying.run1.SRR1771240.log
copying.run1.SRR1771241.log
copying.run1.SRR1771242.log
copying.run1.SRR1771243.log
copying.run1.SRR1771244.log
copying.run1.SRR1771245.log
copying.run1.SRR1771246.log
copying.run1.SRR1771247.log
copying.run1.SRR1771248.log
copying.run1.SRR1771249.log
copying.run1.SRR1771250.log
copying.run1.SRR1771251.log
copying.run1.SRR1771252.log
copying.run1.SRR1771253.log
copying.run1.SRR1771254.log
copying.run1.SRR1771255.log
copying.run1.SRR1771256.log
copying.run1.SRR1771257.log
copying.run1.SRR1771258.log
copying.run1.SRR1771259.log
copying.run1.SRR1771260.log
copying.run1.SRR1771261.log
copying.run1.SRR1771262.log
copying.run1.SRR1771263.log
copying.run1.SRR1771264.log
copying.run1.SRR1771265.log
copying.run1.SRR1771266.log
copying.run1.SRR1771267.log
copying.run1.SRR1771268.log
copying.run1.SRR1771269.log
countInputReads.log
countPostfilteredReads.log
ITSx.full.fasta
